# Nanopore adaptive sampling to identify the NLR-gene family in melon (*Cucumis melo* L.)

**DOI:** 10.1101/2023.12.20.572599

**Authors:** Javier Belinchon-Moreno, Aurelie Berard, Aurelie Canaguier, Véronique Chovelon, Corinne Cruaud, Stéfan Engelen, Rafael Feriche-Linares, Isabelle Le-Clainche, William Marande, Vincent Rittener-Ruff, Jacques Lagnel, Damien Hinsinger, Nathalie Boissot, Patricia Faivre Rampant

## Abstract

**Background:** Nanopore Adaptive Sampling (NAS) offers a promising approach for assessing genetic diversity in targeted genomic regions. Herein, we design and validate an experiment to enrich a set of resistance genes in several melon cultivars as a proof of concept.

**Results:** We showed that each of the 15 regions we identified in two newly assembled melon genomes (subspecies *melo*) were successfully and accurately reconstructed as well as in a third cultivar from the *agrestis* subspecies. We obtained a fourfold enrichment, independently from the samples, but with some variations according to the enriched regions. In the *agrestis* cultivar, we further confirmed our assembly by PCR. We discussed parameters that can influence enrichment and accuracy of assemblies generated through NAS.

**Conclusions:** Altogether, we demonstrated NAS as a simple and efficient approach to explore complex genomic regions. This approach finally unlocks the characterization of resistance genes for a large number of individuals, as required for breeding new cultivars responding to the agroecological transition.
