## Supplementary File 1: Table S1 and S2 for "Nanopore adaptive sampling to identify the NLR-gene family in melon (*Cucumis melo* L.)"

### Sheet: Table S1. Published assemblies
Table S1. Assembly metrics and prediction of NBS domains in all melon whole genomes assemblies published to date. NBS domain prediction was performed using NLGenomeSweeper.							Table S1. Assembly metrics and prediction of NBS domains in all melon whole genomes assemblies published to date. NBS domain prediction was performed using NLGenomeSweeper.
Variety name	Sub-species	Botanical group	Reference	Sequencing method	Polishing short reads	Scaffolding	Annotation	Number of contigs	Number of scaffolds	N50 contig (Mb)	N50 scaffold (Mb)	Genome size, ungapped length (Mb)	Number of annotated genes	Number of predicted NLR domains
DHL92 (v3.5)	agrestis x melo	Chinensis x Inodorus	Garcia-Mas et al., 2012	Roche 454 Titanium + BAC end sequences (Sanger) + Illumina PE	Yes	Genetic map (anchoring)	LTR annotation. Geneid, SGP2, GlimmerHMM and Augustus combined with transcriptome data (gene annotation)	29,865	1,594	0.018 (contigs >500bp)	4.67	335.38 Mb	27,427	#
DHL92 (v3.5.1)	agrestis x melo	Chinensis x Inodorus	Argyris et al., 2015	-	-	Improved genetic map	-	-	-	-	-	-	-	#
DHL92 (v3.6.1)	agrestis x melo	Chinensis x Inodorus	Ruggieri et al., 2018	-	-	Optical mapping	REPET (TE annotation) + MAKER v2 (transcriptome assembly and ab initio)	-	-	-	-	-	29,980	#
DHL92 (v4.0)	agrestis x melo	Chinensis x Inodorus	Castanera et al., 2020	PacBio SMRT + Illumina PE	Yes	RaGOO with DHL92 v. 3.6.1 as reference	For TEs: Tedenovo (REPET) + PASTEC + Teannot. For LTRs: LTRharvest. For gene annotation: lift-over (Maker v2) from the 3.6.1 genome version	1,178	96% of contigs assigned to the 12 chromosomes (44 not assigned)	714 Kb	-	357.64	successfully transferred 28,299	83
Payzawat	melo	Inodorus	Zhang et al., 2019	PacBio SMRT + Illumina PE	Yes	Hi-C	RepBase and RepeatMasker. Ab-initio (Genscan, Augustus v2.4, GlimmerHMM v3.0.4, GeneID v1.4, SNAP), transcript evidence and homology-based gene prediction (GeMoMa v1.3.1)	882 (consensus)	95.53% of the contigs was anchored onto 12 pseudochromosomes	2.86 (consensus)	30.5	386,47	22,924	73
Harukei-3	melo	Reticulatus	Yano et al., 2020	ONT (MinION R9.4.1 + R10) + PacBio + Illumina PE	Yes	Optical mapping + Illumina mate pair + linkage map	ONT direct RNA-seq (8.2Gb) and cDNA RNA-seq (8.8Gb) coupled with ab-initio gene prediction (Augustus, Braker2) and protein evidence (Genome threader). EvidenceModeler for consensus. RepeatModeler and RepeatMasker for repetitive elements	112 ONT, 1381 PacBio	80 ONT, 460 PacBio, 18.9 after merging both	8.627 ONT, 861 PacBio	17.5 ONT, 11.4 PacBio, 18.9 after merging both	368.6	37 254	85
HS	agrestis	-	Yang et al., 2020	PacBio SMRT + Illumina PE	Yes	Hi-C + ultra dense genetic map	ab initio (Augustus (version 3.2.1), GlimmerHMM (version 3.0.4), Genscan (version 1.0), Geneid (version 1.4.4) and SNAP (version 2006-07-28)) + protein homology (genblasta (v1.0.4), GeneWise (version 2.4.1)) + RNAseq (hisat2 (version 2.0.1), stringtie (version 1.2.2) and TransDecoder (version 3.0.1))	298	98.15% (359.4 Mb) of the assembly onto 12 pseudo-chromosomes	3.45	29.76 Mb	366,16	28,898	82
IVF77	agrestis	-	Ling et al., 2021	PacBio SMRT + Illumina PE	Yes	Hi-C	De novo repeat elements: ltr-finder, repeatscout, mite-hunter and piler-df. Homology based repeat annotation: Repbase. De novo gene: genescan, augustus v2.7, glimmerhmm v3.0.4, geneid v1.4 and snap. gemoma (v1.3) for homology based. Renseq prediction with pasa v2.0.2	1,698	96.31% (339.72 Mb) of the assembled IVF77 genome anchored to 12 chromosomes	0.49		360.01	27073	66
Charmono	melo	Cantalupensis	Pichot et al., 2022	PacBio SMRT + 10X Illumina PE	Yes	Optical mapping + genetic map	Transposable elements. Gene prediction with probabilistic model training, transcriptomics and protein alignments	236	48	6.8	12.3	366.81	31,348	84
Arka Jeet	melo	Khandalak	Oren et al., 2022	ONT (MinION R9.4.1) + Illumina PE	Yes	RagTag v2.1.0 with ‘Harukei-3'	Lift-over from Harukei-3 and HS	525	327	4.9	29.5	364.95	36 773	84
Ananas Yoqne'am	melo	Ameri	Oren et al., 2022	ONT (MinION R9.4.1) + Illumina PE	Yes	RagTag v2.1.0 with ‘Harukei-3'	Lift-over from Harukei-3 and HS	280	176	8.18	29.9	367.46	37 183	85
Bately's Hermaphrodite	agrestis	Chinensis	Oren et al., 2022	ONT (MinION R9.4.1) + Illumina PE	Yes	RagTag v2.1.0 with ‘Harukei-3'	Lift-over from Harukei-3 and HS	247	170	11.24	29.9	361.94	36 981	79
Branco De Ribatejo	melo	Inodorus	Oren et al., 2022	ONT (MinION R9.4.1) + Illumina PE	Yes	RagTag v2.1.0 with ‘Harukei-3'	Lift-over from Harukei-3 and HS	462	346	7.92	29	365.98	37 136	88
Bellegarde	melo	Cantalupensis	Oren et al., 2022	ONT (MinION R9.4.1) + Illumina PE	Yes	RagTag v2.1.0 with ‘Harukei-3'	Lift-over from Harukei-3 and HS	226	142	8.03	30.9	373.83	37 193	96
Doya's Faqqous	melo	Flexuosus	Oren et al., 2022	ONT (MinION R9.4.1) + Illumina PE	Yes	RagTag v2.1.0 with ‘Harukei-3'	Lift-over from Harukei-3 and HS	473	277	5.45	29.8	366.72	36 513	90
Duda'im 3	melo	Duda'im	Oren et al., 2022	ONT (MinION R9.4.1) + Illumina PE	Yes	RagTag v2.1.0 with ‘Harukei-3'	Lift-over from Harukei-3 and HS	357	214	5.78	30	362.85	36 602	84
Dulce	melo	Reticulatus	Oren et al., 2022	ONT (MinION R9.4.1) + Illumina PE	Yes	RagTag v2.1.0 with ‘Harukei-3'	Lift-over from Harukei-3 and HS	124	63	10.68	29.8	365.53	36 175	84
Early Silver Line	agrestis	Makuwa	Oren et al., 2022	ONT (MinION R9.4.1) + Illumina PE	Yes	RagTag v2.1.0 with ‘Harukei-3'	Lift-over from Harukei-3 and HS	560	163	1.94	30.8	358.58	36 345	83
Indian Best	melo	Khandalak	Oren et al., 2022	ONT (MinION R9.4.1) + Illumina PE	Yes	RagTag v2.1.0 with ‘Harukei-3'	Lift-over from Harukei-3 and HS	231	117	6.04	29.4	363.58	36 626	84
Krimka	melo	Reticulatus	Oren et al., 2022	ONT (MinION R9.4.1) + Illumina PE	Yes	RagTag v2.1.0 with ‘Harukei-3'	Lift-over from Harukei-3 and HS	441	295	9.72	32	368.44	37 158	91
Noy ‘Amid	melo	Inodorus	Oren et al., 2022	ONT (MinION R9.4.1) + Illumina PE	Yes	RagTag v2.1.0 with ‘Harukei-3'	Lift-over from Harukei-3 and HS	239	155	12.63	12.6	367.29	37 259	87
NDD1	melo	Cantalupensis	Oren et al., 2022	ONT (MinION R9.4.1) + Illumina PE	Yes	RagTag v2.1.0 with ‘Harukei-3'	Lift-over from Harukei-3 and HS	282	208	10.69	-	365.12	37 122	-
Noy Yizre'el	melo	Cantalupensis	Oren et al., 2022	ONT (MinION R9.4.1) + Illumina PE	Yes	RagTag v2.1.0 with ‘Harukei-3'	Lift-over from Harukei-3 and HS	221	148	12.55	29.6	365.69	36 919	89
Ohgon	agrestis	Makuwa	Oren et al., 2022	ONT (MinION R9.4.1) + Illumina PE	Yes	RagTag v2.1.0 with ‘Harukei-3'	Lift-over from Harukei-3 and HS	174	113	13.81	29.1	360.67	36 883	84
PI161375	agrestis	Chinensis	Oren et al., 2022	ONT (MinION R9.4.1) + Illumina PE	Yes	RagTag v2.1.0 with ‘Harukei-3'	Lift-over from Harukei-3 and HS	458	242	4.29	31.5	360.06	36 593	77
PI164323	melo	Adzhur	Oren et al., 2022	ONT (MinION R9.4.1) + Illumina PE	Yes	RagTag v2.1.0 with ‘Harukei-3'	Lift-over from Harukei-3 and HS	1029	750	5.69	31.5	367.92	36 394	84
PI414723	agrestis	Momordica	Oren et al., 2022	ONT (MinION R9.4.1) + Illumina PE	Yes	RagTag v2.1.0 with ‘Harukei-3'	Lift-over from Harukei-3 and HS	230	157	11.89	30.4	363.4	36 458	89
Piel De Sapo Redon	melo	Inodorus	Oren et al., 2022	ONT (MinION R9.4.1) + Illumina PE	Yes	RagTag v2.1.0 with ‘Harukei-3'	Lift-over from Harukei-3 and HS	258	165	9.26	29.1	368.71	37 232	84
Sakata's Sweet	agrestis	Makuwa	Oren et al., 2022	ONT (MinION R9.4.1) + Illumina PE	Yes	RagTag v2.1.0 with ‘Harukei-3'	Lift-over from Harukei-3 and HS	432	309	6.75	29.2	361.03	36 725	79
Tam Dew	melo	Inodorus	Oren et al., 2022	ONT (MinION R9.4.1) + Illumina PE	Yes	RagTag v2.1.0 with ‘Harukei-3'	Lift-over from Harukei-3 and HS	173	98	12.13	30.1	364.88	37 120	84
Tokyo Giant	agrestis	Conomon	Oren et al., 2022	ONT (MinION R9.4.1) + Illumina PE	Yes	RagTag v2.1.0 with ‘Harukei-3'	Lift-over from Harukei-3 and HS	273	161	9.11	31.4	361.17	36 802	89
Tendral Verde Tardio	melo	Inodorus	Oren et al., 2022	ONT (MinION R9.4.1) + Illumina PE	Yes	RagTag v2.1.0 with ‘Harukei-3'	Lift-over from Harukei-3 and HS	245	142	7.38	31.7	364.82	36 970	85
Védrantais	melo	Cantalupensis	Oren et al., 2022	ONT (MinION R9.4.1) + Illumina PE	Yes	RagTag v2.1.0 with ‘Harukei-3'	Lift-over from Harukei-3 and HS	528	392	6.88	29.8	365.38	36 984	81
MR-1	melo	-	Vaughn et al., 2022	PacBio SMRT	No	RagTag with DHL92 v3.6.1 and second round with AY	Gene prediction with protein homologs and RNA-seq data	1,374	1,030	10.3	29.6	438.2	?	81
Ananas Yoqne’am	melo	Ameri	Vaughn et al., 2022	PacBio SMRT	No	RagTag with DHL92 v3.6.1 and second round with MR1	Gene prediction with protein homologs and RNA-seq data	1,548	1,309	10.5	30.46	438.2	?	85
SW 3	agrestis	Makuwa	Shin et al., 2019	Illumina PE and mate pair	-	Platanus	Repetitive elements. Gene annotation with ab initio prediction and mapping of protein sequence sets	29154	7202	0.025	1 Mb	354	38,173	85
Chang Bougi	agrestis	Makuwa	Shin et al., 2019	Illumina PE and mate pair	-	Platanus	Repetitive elements. Gene annotation with ab initio prediction and mapping of protein sequence sets	43,251	11,309	0.015	1.6 Mb	344	36,235	81
Kuizilikjiz	melo	Inodorus	Wei et al 2023	PacBio HiFi	No	Hi-C	Repeat elements. Gene annotation with ab initio search, homology support, and transcriptomics	859 (Hifiasm) + 1,127 (HiCanu)	12	19.2 (Hifiasm) + 15.4 (HiCanu)	31.7	379.2	32,693	81
821	agrestis	acidulus	Li et al 2023	PacBio HiFi	No	Hi-C	Repeat elements, LTRs. Gene annotation with ab initio search, homology support and transcriptomics	473	12	10.26 (Hap1) + 11.86 (Hap2)	-	882.1 (373.31 Mb of Hap1 + 364.05 of Hap2)	27,685 (hap1) + 27258 (hap2)	176 (both haplotypes)

### Sheet: Table S2_A. Markers on Doublon
Table S2A. Correspondence between the physical position on Doublon scaffolds, genetic distance in the linkage map, and order in Harukey chromosomes.
Marker	Positon in CM_max	Scaffold	Scaffold_size	FS_Ali_start	RS_Ali_start	diff	ChromName		Marker order in Harukei chromosome
CM07	0	Super-Scaffold_85	26915925	905161	905341	180	1		chr01
CM22	30	Super-Scaffold_85	26915925	3212230	3211994	236	1		chr01
CM17	38	Super-Scaffold_85	26915925	6726143	6726046	97	1		chr01
CM33	48	Super-Scaffold_85	26915925	15518774	15518862	88	1		chr01
CMCT505	58	Super-Scaffold_85	26915925	16576756	16576955	199	1		chr01
CMCCA145	59	Super-Scaffold_85	26915925	19757767	19757890	123	1		chr01
SSR11741	55	Super-Scaffold_85	26915925	23726437	23726663	226	1		chr01
TJ26	59	NA					1		chr01
TJ27	73	Super-Scaffold_100018	4580380	337347	337497	150	1		chr01
UW084404	87	Super-Scaffold_100018	4580380	1217067	1216858	209	1		chr01
SSR20063	93	Super-Scaffold_100018	4580380	1896849	1896694	155	1		chr01
CMMS_35_3	96	Super-Scaffold_100018	4580380	3083113	3083276	163	1		chr01
CMN07_70	103	Super-Scaffold_100018	4580380	3597807	3597628	179	1		chr01
CMN22_16	107	Super-Scaffold_100018	4580380	4013780	4013984	204	1		chr01
CMBR041	3	Super-Scaffold_5	19653342	504878	504731	147	2		NA
SSR02733	6	Super-Scaffold_5	19653342	854572	854707	135	2		chr02
SSR20000	39	Super-Scaffold_5	19653342	3335524	3335320	204	2		chr02
ECM61	39	Super-Scaffold_5	19653342	3399563	3399658	95	2		chr02
UW085268	40	Super-Scaffold_5	19653342	4433000	4433185	185	2		chr02
TJ24	51	Super-Scaffold_5	19653342	13950692	13950836	144	2		chr02
UW083743	52	Super-Scaffold_5	19653342	14164613	14164758	145	2		chr02
CMGT108	58	Super-Scaffold_5	19653342	18643634	18643472	162	2		chr02
UW083830	58	Super-Scaffold_5	19653342	19052160	19052348	188	2		chr02
SSR15739	59	NA					2		chr02
SSR23757	75	NA					2		chr02
CMN07_65	97	NA					2		chr02
SSR01179	30	Super-Scaffold_100009	19256160	9710512	9710314	198	3		chr03
CMBR026	31	Super-Scaffold_100009	19256160	10421429	10421331	98	3		chr03
CMBR044	30	Super-Scaffold_100009	19256160	11586018	11586108	90	3		chr03
SSR02384	30	Super-Scaffold_100009	19256160	13939901	13939776	125	3		chr03
CM21	30	Super-Scaffold_100009	19256160	18681312	18681156	156	3		chr03
TJ30	30	Super-Scaffold_137	10930996	512624	512466	158	3		chr03
SSR11343	29	Super-Scaffold_137	10930996	1245433	1245586	153	3		chr03
TJ31	33	Super-Scaffold_137	10930996	2499988	2500164	176	3		chr03
CMN22_85	55	Super-Scaffold_137	10930996	6531181	6530967	214	3		chr03
SSR00507	62	Super-Scaffold_137	10930996	7238602	7238423	179	3		chr03
CMTTAN28	65	Super-Scaffold_137	10930996	7782143	7782420	277	3		chr03
SSR21544	111	Super-Scaffold_112	22564829	21674497	21674642	145	4		chr04
Wm12	88	Super-Scaffold_112	22564829	19431908	19432066	158	4		chr04
CMTCTN40	89	Super-Scaffold_112	22564829	19368579	19368702	123	4		chr04
CMN21_06	84	Super-Scaffold_112	22564829	18999707	18999914	207	4		chr04
CM15	83	Super-Scaffold_112	22564829	18811193	18810968	225	4		chr04
SSR13292	80	Super-Scaffold_112	22564829	16578563	16578733	170	4		chr04
CMBR061	79	Super-Scaffold_112	22564829	13378401	13378281	120	4		chr04
CMBR089	79	Super-Scaffold_112	22564829	13378381	13378266	115	4		chr04
UW084163	70	Super-Scaffold_112	22564829	7069856	7070078	222	4		chr04
SSR23177	67	Super-Scaffold_112	22564829	5215259	5215081	178	4		chr04
SSR20270	63	Super-Scaffold_130	9371049	9068829	9068664	165	4		chr04
CMN21_33	63	Super-Scaffold_130	9371049	7647820	7647603	217	4		chr04
UW084937	62	Super-Scaffold_130	9371049	7647619	7647821	202	4		chr04
CMBR090	0	Super-Scaffold_130	9371049	4934303	4934426	123	4		chr04
CMBR106	53	Super-Scaffold_130	9371049	4934303	4934426	123	4		chr04
SSR04530	11	Super-Scaffold_130	9371049	3424005	3423854	151	4		chr04
UW085279	27	Super-Scaffold_130	9371049	2431891	2432087	196	4		chr04
CMTC168	28	Super-Scaffold_130	9371049	2288893	2288712	181	4		chr04
CMN23_25	39	Super-Scaffold_130	9371049	985060	985214	154	4		chr04
CMN23_48	41	Super-Scaffold_130	9371049	940319	940496	177	4		chr04
CMTCN44	50	Super-Scaffold_130	9371049	175855	175702	153	4		chr04
TJ129	46	Super-Scaffold_133	7555741	2110030	2109816	214	5		chr05
TJ92	46	Super-Scaffold_133	7555741	2110030	2109838	192	5		chr05
UW084790	55	Super-Scaffold_4	21461092	7499960	7499797	163	5		chr05
CMN05_69	80	Super-Scaffold_4	21461092	2015137	2015006	131	5		chr05
UW084806	90	Super-Scaffold_4	21461092	1526037	1525922	115	5		chr05
CM16	67	Super-Scaffold_4	21461092	535260	535087	173	5		chr05
UW083935	68	Super-Scaffold_4	21461092	535240	535044	196	5		chr05
UW084946	7	Super-Scaffold_3	12877499	3897162	3897006	156	6		chr06
CMMS_34_4	18	Super-Scaffold_3	12877499	5921754	5921247	507	6		chr06
CMTC123	23	Super-Scaffold_3	12877499	8761077	8760992	85	6		chr06
UW083884	47	Super-Scaffold_69	23409340	19700500	19700312	188	6		chr06
TJ132	49	Super-Scaffold_69	23409340	22463327	22463076	251	6		chr06
CMCTN38	35	Super-Scaffold_69	23409340	23312344	23312479	135	6		chr06
ECM79	100	Super-Scaffold_100010	18423192	631722	631613	109	7		chr07
CM05	93	Super-Scaffold_100010	18423192	821132	821300	168	7		chr07
CM26	60	Super-Scaffold_100010	18423192	4445232	4445372	140	7		chr07
TJ227	60	Super-Scaffold_100010	18423192	4445232	4445372	140	7		chr07
CMN21_41	60	Super-Scaffold_100010	18423192	4883164	4883423	259	7		chr07
UW083783	58	Super-Scaffold_100010	18423192	9039498	9039415	83	7		chr07
CMN4_01	58	Super-Scaffold_131	8826090	1214264	1214034	230	7		chr07
CMN04_01	61	Super-Scaffold_131	8826090	1214264	1214034	230	7		chr07
ECM204	32	Super-Scaffold_131	8826090	6650588	6650877	289	7		chr07
UW083920	24	Super-Scaffold_131	8826090	7314376	7314556	180	7		chr07
CMGA15	24	Super-Scaffold_131	8826090	7446971	7446839	132	7		chr07
SSR10201	18	Super-Scaffold_131	8826090	7477458	7477305	153	7		chr07
CMGAN48	46	Super-Scaffold_131	8826090	8025168	8025068	100	7		chr07
UW084055	19	Super-Scaffold_131	8826090	8153531	8153789	258	7		chr07
UW084064	21	NA							NA
CMN_C05	2	Super-Scaffold_111	28997962	202380	202746	366	8		chr08
CMBR025	18	Super-Scaffold_111	28997962	1849489	1849359	130	8		chr08
TJ2	32	Super-Scaffold_111	28997962	4137974	4137851	123	8		chr08
SSR01148	45	Super-Scaffold_111	28997962	6296517	6296652	135	8		chr08
SSR02460	51	Super-Scaffold_111	28997962	6622678	6622830	152	8		chr08
CMACC146	61	Super-Scaffold_111	28997962	9079559	9079692	133	8		chr08
SSR18811	63	Super-Scaffold_111	28997962	23158787	23158927	140	8		chr08
CMN21_25	87	Super-Scaffold_100023	4950361	1236951	1237150	199	8		chr08
CMN53_68a	13	Super-Scaffold_120	13600425	9076147	9076416	269	9		chr09
ECM150	16	Super-Scaffold_120	13600425	4126328	4126448	120	9		chr09
TJ150	17	Super-Scaffold_120	13600425	4126328	4126448	120	9		chr09
ECM66	19	Super-Scaffold_127	10424405	2234964	2234801	163	9		chr09
UW083823	22	Super-Scaffold_127	10424405	3747546	3747711	165	9		chr09
CMN04_19	27	Super-Scaffold_127	10424405	5450938	5450738	200	9		chr09
SSR18377	29	Super-Scaffold_127	10424405	5470957	5471132	175	9		chr09
SSR00023	41	Super-Scaffold_127	10424405	6899309	6899488	179	9		chr09
Or	41	Super-Scaffold_127	10424405	6937339	6937620	281	9		NA
UW085227	46	Super-Scaffold_127	10424405	7604446	7604645	199	9		chr09
SSR16842	50	Super-Scaffold_127	10424405	8163694	8163570	124	9		chr09
SSR14247	72	Super-Scaffold_127	10424405	10309149	10308983	166	9		chr09
SSR18259	55	Super-Scaffold_82	24772728	23386016	23385766	250	10		chr10
SSR18259	55	Super-Scaffold_82	24772728	23385958	23385766	192	10		NA
CMN22_05	42	Super-Scaffold_82	24772728	21727527	21727249	278	10		chr10
CM38	33	Super-Scaffold_82	24772728	21106452	21106345	107	10		chr10
CMGA172	33	Super-Scaffold_82	24772728	20968294	20968200	94	10		chr10
CMN04_09	33	Super-Scaffold_82	24772728	20957602	20957326	276	10		chr10
SSR11439	25	Super-Scaffold_82	24772728	19834447	19834288	159	10		chr10
SSR14899	13	Super-Scaffold_82	24772728	15129282	15129470	188	10		NA
SSR00218	0	Super-Scaffold_1	21892716	1189210	1189420	210	11		chr11
ZEP	1	Super-Scaffold_1	21892716	2053269	2053676	407	11		chr11
TJ33	1	Super-Scaffold_1	21892716	3836875	3836706	169	11		chr11
CMCT160	1	Super-Scaffold_1	21892716	4045693	4045627	66	11		chr11
UW084143	11	Super-Scaffold_1	21892716	7135200	7135096	104	11		chr11
SSR12730	15	Super-Scaffold_1	21892716	11611440	11611539	99	11		chr11
SSR10954	27	Super-Scaffold_100013	12348549	3143194	3143266	72	11		chr11
UW083690	28	Super-Scaffold_100013	12348549	3946636	3946800	164	11		chr11
CMN01_55	34	Super-Scaffold_100013	12348549	7477556	7477388	168	11		chr11
CMN04_35	34	Super-Scaffold_100013	12348549	7716186	7716399	213	11		chr11
CMN62_11	36	Super-Scaffold_100013	12348549	7750870	7751225	355	11		chr11
CMBR093	50	Super-Scaffold_100013	12348549	8566420	8566338	82	11		chr11
CMBR049	51	Super-Scaffold_100013	12348549	8566474	8566338	136	11		chr11
UW085310	53	Super-Scaffold_100013	12348549	8681316	8681516	200	11		chr11
CMGAN51	54	Super-Scaffold_100013	12348549	8693012	8693181	169	11		chr11
CMBR082	56	Super-Scaffold_100013	12348549	8693150	8693059	91	11		chr11
TJ23	64	Super-Scaffold_100013	12348549	9023440	9023574	134	11		chr11
CU340	74	Super-Scaffold_100013	12348549	10568547	10568810	263	11		chr11
SSR00019	75	Super-Scaffold_100013	12348549	10858729	10858879	150	11		chr11
ECM147	85	Super-Scaffold_100013	12348549	11510439	11510352	87	11		chr11
TJ147	85	Super-Scaffold_100013	12348549	11510439	11510352	87	11		chr11
CU2484	9	Super-Scaffold_117	15236643	13982242	13981799	443	12		chr12
CMBR034	27	Super-Scaffold_117	15236643	10827947	10827796	151	12		chr12
CMN21_29F	40	Super-Scaffold_121	11651474	10824014	10824236	222	12		chr12
GCM206	33	Super-Scaffold_121	11651474	10100225	10100383	158	12		chr12
UW083745	36	Super-Scaffold_121	11651474	7269340	7269153	187	12		chr12
CMMS_35_4	36	Super-Scaffold_121	11651474	7180503	7180582	79	12		chr12
SSR14733	45	Super-Scaffold_121	11651474	5011801	5011613	188	12		NA
CMBR150	60	Super-Scaffold_121	11651474	3072761	3072996	235	12		chr12
CMN01_54	65	Super-Scaffold_121	11651474	2729952	2729771	181	12		chr12
CMBR077	78	Super-Scaffold_121	11651474	1476931	1477062	131	12		NA
CMBR051	78	Super-Scaffold_121	11651474	1476931	1477062	131	12		NA
CMBR040	78	Super-Scaffold_121	11651474	1476931	1477062	131	12		NA
CMBR097	78	Super-Scaffold_121	11651474	1476931	1477077	146	12		NA

### Sheet: Table S2_B. Markers on Anso77
Table S2A. Correspondence between the physical position on Anso77 scaffolds, genetic distance in the linkage map, and order in Harukey chromosomes.
Marker	Positon in CM_max	Scaffold	Scaffold_size	FS_Ali_start	RS_Ali_start	diff	ChromName		Marker order in Harukei chromosome
CM07	0	Super-Scaffold_97	26921088	910642	910822	180	1		chr01
CM22	30	Super-Scaffold_97	26921088	3229207	3228967	240	1		chr01
CM17	38	Super-Scaffold_97	26921088	6705793	6705696	97	1		chr01
CM33	48	Super-Scaffold_97	26921088	15457877	15457965	88	1		chr01
CMCT505	58	Super-Scaffold_97	26921088	16506414	16506613	199	1		chr01
CMCCA145	59	Super-Scaffold_97	26921088	19831347	19831470	123	1		chr01
SSR11741	55	Super-Scaffold_97	26921088	23803941	23804164	223	1		chr01
TJ26	59	Super-Scaffold_100019	9221963	6735857	6735744	113	1		chr01
TJ27	73	Super-Scaffold_100019	9221963	3822658	3822503	155	1		chr01
UW084404	87	Super-Scaffold_100019	9221963	2964471	2964660	189	1		chr01
SSR20063	93	Super-Scaffold_100019	9221963	2276941	2277109	168	1		chr01
CMMS_35_3	96	Super-Scaffold_100019	9221963	1533352	1533189	163	1		chr01
CMN07_70	103	NA							chr01
CMN22_16	107	Super-Scaffold_100019	9221963	599248	599045	203	1		chr01
CMBR041	3	NA							NA
SSR02733	6	Super-Scaffold_100008	19368726	851433	851556	123	2		chr02
SSR20000	39	Super-Scaffold_100008	19368726	3244923	3244719	204	2		chr02
ECM61	39	Super-Scaffold_100008	19368726	3308853	3308948	95	2		chr02
UW085268	40	Super-Scaffold_100008	19368726	4368351	4368552	201	2		chr02
TJ24	51	Super-Scaffold_100008	19368726	13835878	13836028	150	2		chr02
UW083743	52	Super-Scaffold_100008	19368726	14049446	14049591	145	2		chr02
CMGT108	58	Super-Scaffold_100008	19368726	18458634	18458468	166	2		chr02
UW083830	58	Super-Scaffold_100008	19368726	18808246	18808424	178	2		chr02
SSR15739	59	Super-Scaffold_100022	5137067	1166883	1167051	168	2		chr02
SSR23757	75	Super-Scaffold_100022	5137067	2860198	2860076	122	2		chr02
SSR23757	75	Super-Scaffold_100022	5137067	3092712	3092838	126	2		chr02
CMN07_65	97	Super-Scaffold_100022	5137067	4492436	4492648	212	2		chr02
SSR01179	30	Super-Scaffold_100009	19104579	9713134	9712930	204	3		chr03
CMBR026	31	Super-Scaffold_100009	19104579	10421513	10421418	95	3		chr03
CMBR044	30	Super-Scaffold_100009	19104579	11641170	11641260	90	3		chr03
SSR02384	30	Super-Scaffold_100009	19104579	13952912	13952791	121	3		chr03
CM21	30	Super-Scaffold_100009	19104579	18574144	18573988	156	3		chr03
TJ30	30	Super-Scaffold_79	10571988	460417	460259	158	3		chr03
SSR11343	29	Super-Scaffold_79	10571988	1168350	1168503	153	3		chr03
TJ31	33	Super-Scaffold_79	10571988	2387110	2387286	176	3		chr03
CMN22_85	55	Super-Scaffold_79	10571988	6277328	6277108	220	3		chr03
SSR00507	62	Super-Scaffold_79	10571988	6982221	6982048	173	3		chr03
CMTTAN28	65	Super-Scaffold_79	10571988	7512917	7513185	268	3		chr03
SSR21544	111	Super-Scaffold_100005	22641116	21739660	21739799	139	4		chr04
Wm12	88	Super-Scaffold_100005	22641116	19502346	19502502	156	4		chr04
CMTCTN40	89	Super-Scaffold_100005	22641116	19439306	19439429	123	4		chr04
CMN21_06	84	Super-Scaffold_100005	22641116	19083584	19083791	207	4		chr04
CM15	83	Super-Scaffold_100005	22641116	18895045	18894826	219	4		chr04
SSR13292	80	Super-Scaffold_100005	22641116	16651101	16651265	164	4		chr04
CMBR061	79	Super-Scaffold_100005	22641116	13507372	13507264	108	4		chr04
CMBR089	79	Super-Scaffold_100005	22641116	13507352	13507249	103	4		chr04
UW084163	70	Super-Scaffold_100005	22641116	7110797	7111013	216	4		chr04
SSR23177	67	Super-Scaffold_100005	22641116	5245709	5245531	178	4		chr04
SSR20270	63	Super-Scaffold_100018	9411734	9059631	9059466	165	4		chr04
CMN21_33	63	Super-Scaffold_100018	9411734	7509975	7509758	217	4		chr04
UW084937	62	Super-Scaffold_100018	9411734	7509774	7509976	202	4		chr04
CMBR090	0	Super-Scaffold_100018	9411734	4911019	4911142	123	4		chr04
CMBR106	53	Super-Scaffold_100018	9411734	4911019	4911142	123	4		chr04
SSR04530	11	Super-Scaffold_100018	9411734	3397896	3397745	151	4		chr04
UW085279	27	Super-Scaffold_100018	9411734	2402017	2402213	196	4		chr04
CMTC168	28	Super-Scaffold_100018	9411734	2270392	2270211	181	4		chr04
CMN23_25	39	Super-Scaffold_100018	9411734	975236	975390	154	4		chr04
CMN23_48	41	Super-Scaffold_100018	9411734	930449	930620	171	4		chr04
CMTCN44	50	Super-Scaffold_100018	9411734	173328	173179	149	4		chr04
TJ129	46	Super-Scaffold_100021	7377663	1862714	1862512	202	5		chr05
TJ92	46	Super-Scaffold_100021	7377663	1862714	1862534	180	5		chr05
UW084790	55	Super-Scaffold_78	21253671	7561119	7560951	168	5		chr05
CMN05_69	80	Super-Scaffold_78	21253671	2056507	2056376	131	5		chr05
UW084806	90	Super-Scaffold_78	21253671	1551632	1551509	123	5		chr05
CM16	67	Super-Scaffold_78	21253671	585619	585446	173	5		chr05
UW083935	68	Super-Scaffold_78	21253671	585599	585403	196	5		chr05
UW084946	7	Super-Scaffold_7	12792182	3924826	3924670	156	6		chr06
CMMS_34_4	18	Super-Scaffold_7	12792182	5948480	5947973	507	6		chr06
CMTC123	23	Super-Scaffold_7	12792182	8658054	8657969	85	6		chr06
UW083884	47	Super-Scaffold_50	23415008	19701986	19701798	188	6		chr06
TJ132	49	Super-Scaffold_50	23415008	22433951	22433697	254	6		chr06
CMCTN38	35	Super-Scaffold_50	23415008	23270433	23270564	131	6		chr06
ECM79	100	Super-Scaffold_100010	18208608	17552190	17552286	96	7		chr07
CM05	93	Super-Scaffold_100010	18208608	17359449	17359287	162	7		chr07
CM26	60	Super-Scaffold_100010	18208608	13912142	13912005	137	7		chr07
TJ227	60	Super-Scaffold_100010	18208608	13912142	13912005	137	7		chr07
CMN21_41	60	Super-Scaffold_100010	18208608	13473279	13473021	258	7		chr07
UW083783	58	Super-Scaffold_100010	18208608	9315276	9315355	79	7		chr07
CMN4_01	58	Super-Scaffold_100020	8593122	7462350	7462580	230	7		chr07
CMN04_01	61	Super-Scaffold_100020	8593122	7462350	7462580	230	7		chr07
ECM204	32	Super-Scaffold_100020	8593122	2110099	2109810	289	7		chr07
UW083920	24	Super-Scaffold_100020	8593122	1454048	1453866	182	7		chr07
CMGA15	24	Super-Scaffold_100020	8593122	1324321	1324453	132	7		chr07
SSR10201	18	Super-Scaffold_100020	8593122	1293908	1294058	150	7		chr07
CMGAN48	46	Super-Scaffold_100020	8593122	755552	755652	100	7		chr07
UW084055	19	Super-Scaffold_100020	8593122	627791	627533	258	7		chr07
UW084064	21	Super-Scaffold_100020	8593122	538000	537696	304	7		NA
CMN_C05	2	Super-Scaffold_6	28966073	259504	259870	366	8		chr08
CMBR025	18	Super-Scaffold_6	28966073	1862268	1862127	141	8		chr08
TJ2	32	Super-Scaffold_6	28966073	4164764	4164641	123	8		chr08
SSR01148	45	Super-Scaffold_6	28966073	6312916	6313051	135	8		chr08
SSR02460	51	Super-Scaffold_6	28966073	6634895	6635047	152	8		chr08
CMACC146	61	Super-Scaffold_6	28966073	9555768	9555889	121	8		chr08
SSR18811	63	Super-Scaffold_6	28966073	23374101	23374243	142	8		chr08
CMN21_25	87	Super-Scaffold_100023	4952162	3680760	3680561	199	8		chr08
CMN53_68a	13	Super-Scaffold_17	13628448	4506142	4505873	269	9		chr09
ECM150	16	Super-Scaffold_17	13628448	9436368	9436243	125	9		chr09
TJ150	17	Super-Scaffold_17	13628448	9436368	9436243	125	9		chr09
ECM66	19	Super-Scaffold_100017	10404149	2192405	2192242	163	9		chr09
UW083823	22	Super-Scaffold_100017	10404149	3649681	3649845	164	9		chr09
CMN04_19	27	Super-Scaffold_100017	10404149	5224424	5224200	224	9		chr09
SSR18377	29	Super-Scaffold_100017	10404149	5244972	5245147	175	9		chr09
SSR00023	41	Super-Scaffold_100017	10404149	6715308	6715487	179	9		chr09
Or	41	NA							NA
UW085227	46	Super-Scaffold_100017	10404149	7448355	7448554	199	9		chr09
SSR16842	50	Super-Scaffold_100017	10404149	8020656	8020532	124	9		chr09
SSR14247	72	Super-Scaffold_100017	10404149	10167534	10167368	166	9		chr09
SSR18259	55	Super-Scaffold_100003	24667291	1434336	1434586	250	10		chr10
SSR18259	55	Super-Scaffold_100003	24667291	1434394	1434586	192	10		NA
CMN22_05	42	Super-Scaffold_100003	24667291	3109781	3110058	277	10		chr10
CM38	33	Super-Scaffold_100003	24667291	3722880	3722984	104	10		chr10
CMGA172	33	Super-Scaffold_100003	24667291	3862140	3862233	93	10		chr10
CMN04_09	33	Super-Scaffold_100003	24667291	3872832	3873105	273	10		chr10
SSR11439	25	Super-Scaffold_100003	24667291	5004392	5004551	159	10		chr10
SSR14899	13	Super-Scaffold_100003	24667291	9631506	9631317	189	10		NA
SSR00218	0	Super-Scaffold_100006	21576289	1268106	1268316	210	11		chr11
ZEP	1	Super-Scaffold_100006	21576289	2075285	2075692	407	11		chr11
TJ33	1	Super-Scaffold_100006	21576289	3856372	3856197	175	11		chr11
CMCT160	1	Super-Scaffold_100006	21576289	4054752	4054686	66	11		chr11
UW084143	11	Super-Scaffold_100006	21576289	7082319	7082215	104	11		chr11
SSR12730	15	Super-Scaffold_100006	21576289	11564040	11564139	99	11		chr11
SSR10954	27	Super-Scaffold_12	11748833	2959571	2959643	72	11		chr11
UW083690	28	Super-Scaffold_12	11748833	3754341	3754505	164	11		chr11
CMN01_55	34	Super-Scaffold_12	11748833	6750425	6750254	171	11		chr11
CMN04_35	34	Super-Scaffold_12	11748833	7002980	7003189	209	11		chr11
CMN62_11	36	Super-Scaffold_12	11748833	7037431	7037786	355	11		chr11
CMBR093	50	Super-Scaffold_12	11748833	7876426	7876344	82	11		chr11
CMBR049	51	Super-Scaffold_12	11748833	7876480	7876344	136	11		chr11
UW085310	53	Super-Scaffold_12	11748833	7990939	7991139	200	11		chr11
CMGAN51	54	Super-Scaffold_12	11748833	8002512	8002680	168	11		chr11
CMBR082	56	Super-Scaffold_12	11748833	8002649	8002562	87	11		chr11
TJ23	64	Super-Scaffold_12	11748833	8333090	8333259	169	11		chr11
CU340	74	Super-Scaffold_12	11748833	9843099	9843362	263	11		chr11
SSR00019	75	Super-Scaffold_12	11748833	10132554	10132719	165	11		chr11
ECM147	85	Super-Scaffold_12	11748833	10784359	10784272	87	11		chr11
TJ147	85	Super-Scaffold_12	11748833	10784359	10784272	87	11		chr11
CU2484	9	Super-Scaffold_90	3369351	2142898	2142455	443	12		chr12
CMBR034	27	Super-Scaffold_100013	11859401	1022943	1023095	152	12		chr12
CMN21_29F	40	Super-Scaffold_245	11431058	10627932	10628157	225	12		chr12
GCM206	33	Super-Scaffold_245	11431058	9884843	9885001	158	12		chr12
UW083745	36	Super-Scaffold_245	11431058	7208570	7208383	187	12		chr12
CMMS_35_4	36	Super-Scaffold_245	11431058	7121154	7121233	79	12		chr12
SSR14733	45	Super-Scaffold_245	11431058	5025508	5025320	188	12		NA
CMBR150	60	Super-Scaffold_245	11431058	3068175	3068414	239	12		chr12
CMN01_54	65	Super-Scaffold_245	11431058	2723619	2723438	181	12		chr12
CMBR077	78	Super-Scaffold_245	11431058	1489853	1489982	129	12		NA
CMBR051	78	Super-Scaffold_245	11431058	1489853	1489982	129	12		NA
CMBR040	78	Super-Scaffold_245	11431058	1489853	1489982	129	12		NA
CMBR097	78	Super-Scaffold_245	11431058	1489853	1489997	144	12		NA

### Sheet: Table S2_C. Primers
Table S2C. Nucleotide sequences of the primers used in the linkage map.
Marker	Left primer sequence	Right primer sequence	Marker References
CM07	TTTCCCGCATTGATTTTCTC	GAGAAACGCTTCCCACAAAC	Kong et al. 2007
CM22	AAGGATTTGGTGGTGCTGAC	TTTCCATCTTGGCTCCAAAC	Kong et al. 2007
CM17	CCTTCATCATCATCATCGTCA	GACCGGCAGTGGACATAGTT	Kong et al. 2007
CM33	TTGGCTTTTGGCTAATCTCC	TGAAGGGGTAAAAAGGTTAAAAA	Kong et al. 2007
CMCT505	GACAGTAATCACCTCATCAAC	GGGAATGTAAATTGGATATG	Danin-Poleg et al. 2001
CMCCA145	GAGGGAAGGCAGAAACCAAAG	GCTACTTTTGTGGTGGTGG	Danin-Poleg et al. 2001
SSR11741	GTCCCCTCCATTGACAAAGA	GAGCCCCTGTACGATGTGAT	Ren et al. 2009
TJ26	GGAGATTGGTGCTGTCCTTC	CAAAACGCAAATTGACCAAA	Gonzalo et al. 2005
TJ27	AAGCGGAACAAGCTCATCTC	CAAAAGCATCAATTGCTTGAA	Gonzalo et al. 2005
UW084404	AGTGGGAGGGGAGTAAGAGC	GCTAGCTTGAATGAAGTACATAGTCG	Cavagnaro et al. 2010
SSR20063	CCCACATTGGTCTCAACAAG	GCAGTTATATTTTGAGGGGAGA	Ren et al. 2009
CMMS_35_3	CGGAGAAGAAGGAAGGGTTTTAAGA	ATTCGTAGTTCATACTCTCTTTCTC	Chiba et al. 2003
CMN07_70	CCTACAACTCACGTGCCCTT	AAACCATCAACCACCGAAAG	Fukino et al. 2007
CMN22_16	CAGAGGAGGTGGAACTAACCA	CCATTTTCAACCTCCCAAGA	Fukino et al. 2007
CMBR041	GTACCGCCTAGGGTTTCTCC	CGAGGAAGAGAGAGAAGGGG	Ritschel et al. 2004
SSR02733	TTGTTAGGTAAGCCATGCCC	TTTGCCTGAGGAAGAATCTGA	Ren et al. 2009
SSR20000	CCGACGGCAATTGATACTTC	CAAGCTCCAAGGTTGCTCTC	Ren et al. 2009
ECM61	TTTCAAAAAGCGAACCAGCTA	TCGGACTCGATTACCAAACA	Fernandez-Silva et al. 2008
UW085268	TCTCTTGGTCAAGAACTCTTGTTA	GATGGAAGAGTCCTTTAATCTTCTC	Cavagnaro et al. 2010
TJ24	AAACACGGGCTTGAAGAAAA	CCCAGAAGGTGAGAGAGACCT	Gonzalo et al. 2005
UW083743	TGGCTCTCAATGGCCATACT	TCTCACTACTCTTTGGTGGCTAA	Cavagnaro et al. 2010
CMGT108	CTCCTTCAAACATTGTGTGTG	GAGATAGGTATAGTATAGGGG	Danin-Poleg et al. 2001
UW083830	AAAATCTTTGTCGGAGGGTGT	GGAGTTTTGTTTGTGTTGAATGG	Cavagnaro et al. 2010
SSR15739	CAATCAACAAATTCTTGCCA	TGTGAGCAATCCCAAGAACA	Ren et al. 2009
SSR23757	TTCGCCTTTACTTCCTTCCA	CGGCAAAATTCCTCCATTTA	Ren et al. 2009
CMN07_65	CTTAGCTGCCATTGCCTTTC	GAATCGCATATGGTTTCGGT	Fukino et al. 2007
SSR01179	ACCAAAATGCCAACCACTTC	CGTCCCTCACACCTTCTTTC	Ren et al. 2009
CMBR026	CCAAAAGAAAAACCAAACGA	ATCACAAGCCTTTGCACTCA	Ritschel et al. 2004
CMBR044	AACAAGTCTGTGTGTGTGTGAGA	ACCATTTGAAAGAGGCAGGA	Ritschel et al. 2004
SSR02384	AAAAATCCGACAAATCGTGC	GGTCAAATGTTGCCTTTTGC	Ren et al. 2009
CM21	CGGGGAATTTGTGCTCTATG	CCCAAACAAAGCCAAAAGAA	Kong et al. 2007
TJ30	TTAGGGAAGGCAATCAATCG	AGGAGGAGGGAATGCTTTGT	Gonzalo et al. 2005
SSR11343	GTGGGGTTGCTTTTGGATAA	CAATGGTTGCTTTGCTTCAA	Ren et al. 2009
TJ31	GAGGCCTCCTCAGCTCTACA	AGCCCATTAGCACAAGCTGA	Gonzalo et al. 2005
CMN22_85	GATGAAGATCGAGGGCTCTG	CGATACATCCCCCTCTGCTA	Fukino et al. 2007
SSR00507	CACCGAGAACGAAAGAAGGA	TCTAAGGTGGGAGGGAAACC	Ren et al. 2009
CMTTAN28	CTTGGGAATTAAGTTAGCGAC	AAACTGTCATCCAACACAACC	Danin-Poleg et al. 2001
SSR21544	TACACAGAGGAGGGGTGTCC	TGTGTTGGATCCATTTCCTG	Ren et al. 2009
Wm12	CAATTTCCCACCGACAATTC	GCTGCCTGACTCCTCTGAAC	unpublished data
CMTCTN40	TTAACTCTCACCTATCAGGA	GATCAGATTTGTACTATTGCC	Danin-Poleg et al. 2001
CMN21_06	AGGAGGTCGAGATTGCAAAA	AAAAACTGGAAAGATGTTCGC	Fukino et al. 2007
CM15	ACCATCCTCCCTTCCAAATC	CAGAGAAGCAAGTGCAGCAG	Kong et al. 2007
SSR13292	AGACAGGGAAATCGCAGAGA	GGTTAAAGGACGTCGGGATT	Ren et al. 2009
CMBR061	TGACATCCACCCAGACTCAT	TGTGGTTTTTGTGAGCCAGA	Ritschel et al. 2004
CMBR089	TCATCTCATTCTCATTCTTCCTCT	TGAGGTTTATGAGTGTGTGGTTTT	Ritschel et al. 2004
UW084163	TGGTTGGTTATAAGTCGCTTTG	CCTCTGTTTTCCCCTTTTCA	Cavagnaro et al. 2010
SSR23177	TGGATGAATGATGCCACAGT	CAAAAGCCTGTCTTGGTAAAAA	Ren et al. 2009
SSR20270	TTGGGATGTAGATGTCCGGT	TCCCCAATCCAACTCCCTAT	Ren et al. 2009
CMN21_33	ATTCTTCAACAAGCCATCCG	GGAAATTAGCACCAAGCGAA	Fukino et al. 2007
UW084937	CGAATTCAGATAAGCACTCAAA	TGTATTCTTCAACAAGCCATCC	Cavagnaro et al. 2010
CMBR090	GTACCTCCGCCGTTGATCT	TGAGATAATAAGAAATCCAACCCA	Ritschel et al. 2004
CMBR106	GTACCTCCGCCGTTGATCT	TGAGATAATAAGAAATCCAACCCA	Ritschel et al. 2004
SSR04530	CCTCTAGACTGAAAAAGAGGGACA	ATTATTTGGGCCTTTGGGAA	Ren et al. 2009
UW085279	AAATAAAATATGAAACCCATGGACA	CAAACACCCCTCTAAAACTAGACC	Cavagnaro et al. 2010
CMTC168	ATCATTGGATGTGGGATTCTC	ACAGATGGATGAAACCTTAGG	Danin-Poleg et al. 2001
CMN23_25	AGAGAGGGAAATGGGATCGAG	TTTGGTGGACTTAGTCTACTAGGA	Fukino et al. 2007
CMN23_48	GTTGATCAAAGTGGTGCTTTGGTG	CACATTAAATCCTGGGGAAAATGC	Fukino et al. 2007
CMTCN44	CAACTTAGATAACGACCTCT	TTCAAAGCCTCCAAAGAAAC	Danin-Poleg et al. 2001 [22]
TJ129	TCAGACTCCATTTCAGAGCCTA	CTTCAACCCCATTTTCTCACA	Gonzalo et al. 2005 [29]
TJ92	TCAGACTCCATTTCAGAGCCTA	CAAGGAGCTCTCCCCATTATT	Gonzalo et al. 2005 [29]
UW084790	TCCATGGTGCTCATAAAGTT	CTATCTTATCAATTCTTTTTGGTGCAT	Cavagnaro et al. 2010 [66]
CMN05_69	TGATTCCTTAGCCCCTTTGA	CAGATTGCAGCATTAGAAATGG	Fukino et al. 2007
UW084806	TTGAACTGCAGCCATTGAAA	TTCCACGGCTTTCTTGAACT	Cavagnaro et al. 2010
CM16	TGCCTGTTGTGATTGAGGAG	TTCTTCTTACCTCCGCCAAA	Kong et al. 2007
UW083935	CTGCTGGTATGGGTGGTGT	CAAAATCGTCGTCTCGCTTC	Cavagnaro et al. 2010
UW084946	CAAATTTGAATGTTACCAAAACTTAT	TCAAAGGGTAGGTGGAAGGA	Cavagnaro et al. 2010
CMMS_34_4	AATCAACCAAAACCACACCCTACCC	TGGGTTGTTATGTTTGGCTATTTGC	Chiba et al. 2003
CMTC123	CGGATTGTACTTATTGCCAAG	CATGTGCATGTGTGCATGTAC	Danin-Poleg et al. 2001
UW083884	CAATCCCCTCTTCTCCCTCT	GGTATTGGGAGTGGAACCAT	Cavagnaro et al. 2010
TJ132	CCATTCGTCAAGCAAAGCTAC	CAAAGGGTCCCTCAATTTCTC	Gonzalo et al. 2005
CMCTN38	GATCTGAGGTTGAAGCAAAG	TAAAACACTCTCGTGACTCC	Danin-Poleg et al. 2001
ECM79	CCGATTTAAATATGATACCCTCA	GCCCATGTCAACATATTAGCAA	Fernandez-Silva et al. 2008
CM05	TCCAACGAAATCCCACTGTT	AGCCGTTCTTCCGGATAGTT	Kong et al. 2007
CM26	CCCTCGAGAAACCAGCAGTA	CACCTCCGTTTTTCATCACC	Kong et al. 2007
TJ227	CCCTCGAGAAACCAGCAGTA	CACCTCCGTTTTTCATCACC	Gonzalo et al. 2005
CMN21_41	GAGGAAATTTTGGAGTTTTTCAA	TTCCAGACATCTAAAGGCATTG	Fukino et al. 2007
UW083783	GATCTCATCTGCCGATTTCC	GCGATATTCATGGCGAGAGA	Cavagnaro et al. 2010
CMN4_01	GAAAAGGCGAAATGTTTGAA	ACCAAAGGAAAAAGCGGAAG	Fukino et al. 2007
CMN04_01	GAAAAGGCGAAATGTTTGAA	ACCAAAGGAAAAAGCGGAAG	Fukino et al. 2007
ECM204	CTCTCTTCATTTCCCCTCGTT	TGGCCTGGAAAGTAAGGGTAT	Fernandez-Silva et al. 2008
UW083920	GGGCAGAGTGTGGGATTAGT	GGGAAAGAAGAAAACAAAAGGA	Cavagnaro et al. 2010
CMGA15	CGGCAAGACGATTGGCAGC	ATCACCGTAGCGAAGCACC	Danin-Poleg et al. 2001
SSR10201	TTTAGCTGTCTCCTGGTCCC	TGAAGACTTTCACTCTTTTCTTCC	Ren et al. 2009
CMGAN48	TTTAGGTTACGAAAACCCAG	ACTTATTCTTCCCGAAAACG	Danin-Poleg et al. 2001
UW084055	GCAAAACCAAAGAGCTAAAA	GGTGGAAACACAAGCTAAAC	Cavagnaro et al. 2010
UW084064	GGTTGTTTTtGTTTGGAAAG	GACAGCACGTGCAAATATAA	Cavagnaro et al. 2010
CMN_C05	TTTGCCCACCACTTCAACTT	TTAACGGTGGAGGAAGAGGA	Fukino et al. 2007
CMBR025	TGGGGTTGTCAATACAGCAA	GGAGTGCGTGGAATGTACG	Ritschel et al. 2004
TJ2	GAGGAATCCGAGACCACAAC	GCCAAGTGTGTGTTGGAAAA	Gonzalo et al. 2005
SSR01148	CGGAGAAAGGCTCAGAAACA	TGCACGCACATAAACTAGGG	Ren et al. 2009
SSR02460	CTCAGAAACCCTTCCACCAA	CTGTACCGCGAGGACAGTTT	Ren et al. 2009
CMACC146	CAACCACCGACTACTAAGTC	CGACCAAACCCATCCGATAA	Gonzalo et al. 2005
SSR18811	CACATCCCTTCTCGTTTGGT	GGTGGCAATGAGGAAGAAGA	Ren et al. 2009
CMN21_25	TGGAAACTCTGTGGGTAGGC	TTTTGCTGAAACGCAACAAC	Fukino et al. 2007
CMN53_68a	AGAATCGTCGAACCCCTTTT	ACCATACTCCGTTGTCGGAA	Fukino et al. 2007
ECM150	ACACACCTAATCTCCCTACCTTC	CTCAAACAACGTCAGCTGGT	Fernandez-Silva et al. 2008
TJ150	ACACACCTAATCTCCCTACCTTC	CTCAAACAACGTCAGCTGGT	Gonzalo et al. 2005
ECM66	TGAACTAAACCCATGTGGAAAA	TTGAATTGGGGTTTTGAGTTG	Fernandez-Silva et al. 2008
UW083823	TGAAGCTTAAATGTTCAAATCCTC	GGAGTTTATTTGATACGTTGTTGAA	Cavagnaro et al. 2010
CMN04_19	TTCTTCCCACCAAACCTACG	AAATGGCAGAGAGCGAGAAA	Fukino et al. 2007
SSR18377	GCCATGGATGATGGAGTTTT	TCCCTTTCTCTCTGTTTTCCC	Ren et al. 2009
SSR00023	GCACGGATTCTGGGTTTAGA	TCATCCTTCGGAATCGTACA	Ren et al. 2009
Or	AAGCTACGGTCCCATTTGGT	TGGCAATTGAAATTTTGAAAGA	Cuevas et al. 2009
UW085227	AAATGGGTCATACCCAAAAGG	GCCAATGCAATTACTTCAGG	Cavagnaro et al. 2010
SSR16842	TGGGGTTAGGGTTTCAAGTG	CAAGCTCTTCCTCAACGGAC	Ren et al. 2009
SSR14247	TCACATCCATTTCGGACAAA	TCACCAGTGACCTGTGAAGAA	Ren et al. 2009
SSR18259	CGGTTTCTTCTGGCAAATGT	TTCCCTCAGCAGTCTCCAAT	Ren et al. 2009
CMN22_05	AAATTTTGGCGAAGAACGG	CCTTCTCAGATCCACAAGCA	Fukino et al. 2007
CM38	TAGCATCTGATCGGAAAACC	CAACTTCATCCGCCAAGAAT	Kong et al. 2006
CMGA172	CAATCGCAGATACTTCCACG	TGCTTGTCCCAACGGTGTCAT	Danin-Poleg et al. 2001
CMN04_09	TCTTAACAACTCCCACGCCT	ATAGGATCTGCCATTGGGC	Fukino et al. 2007
SSR11439	CGTAATTCCGCATCGTTTTT	CGAGAACATGATCGTCTCCA	Ren et al. 2009
SSR14899	ACACCGACAACACACAAAGC	CGATCTCAACCCTCCTCTTG	Ren et al. 2009
SSR00218	CGATCTTCGAGTTTCGCAAT	ATCCAACGGCTCTCATTCAC	Ren et al. 2009
ZEP	TCACATTGTCACACCAACCA	AAACACCCCAATCAACCAGA	Cuevas et al. 2009
TJ33	GGAAGCTTCATTTGGGTCTATG	GGAGGAGGATGAAGATGAAGC	Gonzalo et al. 2005
CMCT160	GTCTCTCTCCCTTATCTTCCA	ACGGTGTTTGGTGTGAGAAG	Danin-Poleg et al. 2001
UW084143	CTTCCCCACAACTCACGACT	GGATTGATCGTGAGGAGGAC	Cavagnaro et al. 2010
SSR12730	CGGTTTTTGAATTGTCTTCCC	ATCCCGACAGTCTCTGAAGG	Ren et al. 2009
SSR10954	TGCAAAACCAATTATTTGATATAGAGA	TTTCGGCAAAAGAACTAGGAG	Ren et al. 2009
UW083690	TTTCCATTGAAGAAGAAGCC	AGTGGAGGAATTTGATTGGA	Cavagnaro et al. 2010
CMN01_55	AATGTACTTTGTGCGTGCAAT	TCTTGACGGAGTTTTGTCCC	Fukino et al. 2007
CMN04_35	TGAATTTTGCTCCCCAAATC	GGGGAATTTGGCATTTTCTT	Fukino et al. 2007
CMN62_11	TTTGCCGTCATTGTTTCCAC	GATGGTGATCTGACCGATGA	Fukino et al. 2007
CMBR093	CCACGTAAAGAACGCTTTGG	GTCGGAAACTTGAAGCCTTG	Ritschel et al. 2004
CMBR049	TTTCACACAAGAGGACACCG	GTCGGAAACTTGAAGCCTTG	Ritschel et al. 2004
UW085310	ACGTTCTCATTCTATCCGATTCA	TTTCTTTCACCTCAAAATGCAC	Cavagnaro et al. 2010
CMGAN51	AAACCTTAACGATCTATTCG	TCAAGAAGACGAAACTATTC	Danin-Poleg et al. 2001
CMBR082	ACGACTCTTGGAAATCGGTC	TTTAGAAAAGAATCACGAAGAGAGC	Ritschel et al. 2004
TJ23	CAACACTACCTTAAAACAGAATTG	GGCAAGACAAAAATGGACAA	Gonzalo et al. 2005
CU340	TTGCATGCGAATCAAACTGT	TTGGACCTTAACGGCAAGAC	Cuevas et al. 2009
SSR00019	ATTCTCGTGAACCATCACCC	ACTTTTGCCACTTGGCACTT	Ren et al. 2009
ECM147	GAAAGGTAGGAAGAAAGTGAAGA	ACTCTTGAAGCTGACCGATG	Fernandez-Silva et al. 2008
TJ147	GAAAGGTAGGAAGAAAGTGAAGA	ACTCTTGAAGCTGACCGATG	Gonzalo et al. 2005
CU2484	GGTGCAGAGCATCAAACAAA	AACATGAACCCATCCCAGAA	Cuevas et al. 2009
CMBR034	TCTCTTTGTTTCCTCCCCCT	GTGGGGCTTGGTTCTTTTG	Ritschel et al. 2004
CMN21_29F	TGCAAATAGGGCAAAGCATA	CGTTGGAGCTTTGGTTCCTA	Fukino et al. 2007
GCM206	TGGGCTACCTCTATCCTTTCTT	AATCCCCAAAATCTCAACCA	Fernandez-Silva et al. 2008
UW083745	TCTTTTGATCATTCAATACACTACCA	TGTTTTACACAAAGGTTATGATTAGGA	Cavagnaro et al. 2010
CMMS_35_4	ACGGATACATCGAGGAGACTTCATG	GTCAGCTTCAACCCTTTACTTTTTC	Chiba et al. 2003
SSR14733	CCCCTCAATTTCAGTGCTTT	AATTGAGGTGGGAGATCGAG	Ren et al. 2009
CMBR150	TTTTTACTGTGTGTTTTGATTTGTT	TTGGTGGACTGGAATCCATA	Ritschel et al. 2004
CMN01_54	CTGATTGCTTTTGCCTCTCC	GGTGGAGAATGGGAAGTTGA	Fukino et al. 2007
CMBR077	CGACAATCACGGGAGAGTTT	TTGTTGCATCAAACTAACACAATC	Ritschel et al. 2004
CMBR051	CGACAATCACGGGAGAGTTT	TTGTTGCATCAAACTAACACAATC	Ritschel et al. 2004
CMBR040	CGACAATCACGGGAGAGTTT	TTGTTGCATCAAACTAACACAATC	Ritschel et al. 2004
CMBR097	CGACAATCACGGGAGAGTTT	CATATTAGACCCATATTTGTTGCAT	Ritschel et al. 2004
