## Additional file 2: Supplementary Data for "Nanopore adaptive sampling to identify the NLR-gene family in melon (*Cucumis melo* L.)"

Chr01	32471836	32539445
Chr01	32539672	32540231
Chr01	32541533	32548164
Chr01	32548386	32554285
Chr01	32554943	32562692
Chr01	32563607	32564490
Chr01	32564697	32572701
Chr01	32572907	32577184
Chr01	32577568	32578598
Chr01	32578803	32581104
Chr01	32581419	32582873
Chr01	32583077	32611427
Chr01	32611666	32655738
Chr01	32656170	32667428
Chr01	32667681	32684765
Chr02	1003090	1026074
Chr02	15072686	15081900
Chr02	15082516	15084965
Chr02	15088932	15098129
Chr02	15098375	15103087
Chr02	15107912	15109700
Chr02	15110019	15111159
Chr02	15111436	15113435
Chr02	979011	1002888
Chr04	26516353	26518222
Chr04	26518434	26519354
Chr04	26519556	26533513
Chr04	26533835	26540332
Chr04	26540619	26554723
Chr04	26554966	26574431
Chr04	26575166	26602966
Chr04	26604287	26609227
Chr04	26609447	26620114
Chr04	26620414	26621225
Chr04	26621433	26634200
Chr04	26634969	26639139
Chr04	26639383	26686095
Chr04	26686305	26691561
Chr04	26691830	26698168
Chr04	26698434	26699286
Chr04	26702875	26720365
Chr04	26720591	26778690
Chr04	26781349	26783461
Chr04	26784817	26786975
Chr04	26788399	26789786
Chr04	26791222	26793493
Chr04	26794430	26799682
Chr04	26799997	26809249
Chr04	26809779	26821417
Chr04	26821718	26825105
Chr04	26825323	26832511
Chr04	26832853	26848396
Chr04	26848629	26849352
Chr04	26849701	26855996
Chr04	26856215	26865154
Chr04	26865358	26886080
Chr04	26886334	26926351
Chr04	26926858	26929316
Chr04	26930602	26931992
Chr04	26932735	26934540
Chr04	26935508	26937509
Chr04	26939935	26944235
Chr04	26944538	26947682
Chr04	26947885	26963800
Chr04	26964032	26971789
Chr04	26972040	26980840
Chr04	26981191	26997436
Chr04	26997655	27018639
Chr04	27018867	27024426
Chr04	27024639	27036528
Chr04	27037244	27038071
Chr04	27038625	27059925
Chr04	27060169	27068735
Chr04	27068995	27071630
Chr04	27072586	27082826
Chr04	27083322	27083902
Chr04	27084145	27085346
Chr04	27085562	27088434
Chr04	27088639	27089482
Chr04	27089918	27108190
Chr04	27108820	27110337
Chr04	27110650	27120519
Chr04	27120966	27125270
Chr04	27126520	27138376
Chr04	27138595	27159582
Chr04	27160184	27162398
Chr04	27162648	27179827
Chr04	27180096	27180691
Chr04	27180910	27181542
Chr04	27181786	27185905
Chr04	27186197	27188602
Chr04	27189252	27216618
Chr04	27216875	27221842
Chr04	27222129	27223489
Chr04	27223741	27225097
Chr04	27225333	27226874
Chr04	27227125	27229871
Chr04	27230126	27253253
Chr04	27253522	27283419
Chr04	27284144	27292819
Chr04	27293060	27296068
Chr04	27296487	27300883
Chr04	27301089	27316368
Chr04	27316575	27320339
Chr04	27321009	27331237
Chr04	27331515	27361601
Chr04	27361948	27364086
Chr04	27364372	27367329
Chr04	27367593	27380700
Chr04	27380998	27385405
Chr04	27385798	27421868
Chr04	27422149	27433052
Chr04	27433342	27438341
Chr04	27438765	27445478
Chr04	27445836	27454132
Chr04	27454359	27458585
Chr04	27459001	27462604
Chr04	27462915	27471304
Chr04	27471615	27486861
Chr04	27487080	27487831
Chr04	27488105	27492820
Chr04	27493066	27524458
Chr04	27524661	27535936
Chr04	27536188	27564396
Chr04	27564653	27583995
Chr04	27584220	27590336
Chr04	27591097	27606674
Chr04	27607008	27612189
Chr04	27613641	27641105
Chr04	27641318	27663134
Chr04	27663345	27666838
Chr04	27668343	27674851
Chr04	27675086	27676064
Chr04	27677383	27678943
Chr04	27679145	27703028
Chr04	27703261	27724512
Chr04	27724739	27748315
Chr04	27748564	27758472
Chr04	27758709	27759312
Chr04	27759641	27762690
Chr04	27762903	27774342
Chr04	27774573	27781905
Chr04	27782219	27804845
Chr04	27805075	27812746
Chr04	27812973	27838029
Chr04	27838330	27883839
Chr04	27884151	27887294
Chr04	27887548	27891617
Chr04	27891873	27894199
Chr04	5454225	5455191
Chr04	5455426	5456030
Chr04	5458258	5462945
Chr04	5463181	5484711
Chr04	5484944	5486048
Chr04	5486290	5487417
Chr04	5487668	5489678
Chr04	5490422	5493242
Chr05	14002942	14005742
Chr05	14006859	14007721
Chr05	14007953	14014630
Chr05	14015258	14015905
Chr05	14018396	14028229
Chr05	14028856	14031038
Chr05	14034800	14036946
Chr05	14040310	14043388
Chr05	17365811	17368501
Chr05	17369075	17371587
Chr05	17372697	17374410
Chr05	17375377	17376713
Chr05	17377756	17389950
Chr05	17391357	17391950
Chr05	17393268	17397267
Chr05	17397485	17400503
Chr05	17403886	17412164
Chr05	17414825	17419107
Chr05	17419585	17422701
Chr05	17422940	17426329
Chr05	17440267	17443021
Chr05	17447660	17449441
Chr05	17449671	17450181
Chr05	17450894	17452962
Chr05	17453340	17453856
Chr05	17455880	17457641
Chr05	17458978	17464733
Chr05	17468208	17469457
Chr05	17469927	17470568
Chr05	17471473	17472933
Chr05	17474018	17480161
Chr05	17481304	17481831
Chr05	17491648	17493523
Chr05	17493913	17495474
Chr05	17495747	17497621
Chr05	17497851	17512896
Chr05	17513228	17521346
Chr05	17526750	17529878
Chr05	17530870	17531626
Chr05	17532605	17541125
Chr05	17541474	17546553
Chr05	17548737	17550943
Chr05	17551681	17553011
Chr05	17553487	17557013
Chr05	17558799	17565119
Chr05	17567749	17568591
Chr05	17569372	17571247
Chr05	17572066	17573417
Chr05	17573638	17574255
Chr05	17574611	17576205
Chr05	17576482	17577980
Chr05	17582145	17582731
Chr05	17582960	17583534
Chr05	17583812	17585951
Chr05	17586203	17586780
Chr05	17587015	17587587
Chr05	17587867	17589184
Chr05	17590258	17590844
Chr05	17591076	17591878
Chr05	17592197	17593216
Chr05	17593427	17595154
Chr05	17596163	17596729
Chr05	17602656	17605011
Chr05	17605817	17607046
Chr05	17607253	17608720
Chr05	17608998	17611095
Chr05	17611399	17614243
Chr05	17615187	17615797
Chr05	17616104	17618099
Chr05	17619128	17620395
Chr05	17631123	17632270
Chr05	17633512	17634599
Chr05	17637460	17638097
Chr05	17644845	17646490
Chr05	17646721	17647428
Chr05	17651910	17653003
Chr05	17653222	17654880
Chr05	17655109	17655757
Chr05	17656777	17658203
Chr05	17658486	17659698
Chr05	17660670	17662868
Chr05	17663233	17669746
Chr05	17670000	17670691
Chr05	17675520	17676900
Chr05	17677197	17679443
Chr05	17679665	17681073
Chr05	17681352	17699359
Chr05	17699589	17702909
Chr05	17704113	17705631
Chr05	17705938	17708694
Chr05	17719063	17720540
Chr05	17720788	17726034
Chr05	17726823	17730609
Chr05	17730967	17733430
Chr05	17735961	17738017
Chr05	17742647	17745427
Chr05	17746274	17750938
Chr05	17751160	17763883
Chr05	17764087	17765055
Chr05	17765287	17766191
Chr05	17766822	17767518
Chr05	17770094	17773339
Chr05	17776646	17781518
Chr05	17781730	17783516
Chr05	17784434	17785192
Chr05	17785437	17786311
Chr05	17786769	17788913
Chr05	17789123	17802350
Chr05	17802651	17808432
Chr05	17808647	17832266
Chr05	17832537	17833347
Chr05	17834829	17835449
Chr05	17837779	17839324
Chr05	17839526	17840403
Chr05	17840850	17842962
Chr05	17843376	17849173
Chr05	17849694	17850860
Chr05	17854540	17859520
Chr05	17859786	17864319
Chr05	17867003	17868563
Chr05	17868926	17870786
Chr05	17871032	17877970
Chr05	17881277	17884223
Chr05	17887741	17892607
Chr05	17905578	17909235
Chr05	17910114	17911112
Chr05	17917981	17921737
Chr05	17922108	17925278
Chr05	17925551	17926787
Chr05	17927030	17937718
Chr05	17940861	17945794
Chr05	17946153	17953818
Chr05	17966243	17967667
Chr05	17968525	17971739
Chr05	17974605	17975557
Chr05	17976877	17979424
Chr05	17980574	17983150
Chr05	17983476	17984904
Chr05	17986612	17990830
Chr05	17991470	17994180
Chr05	17994446	17995158
Chr05	17996213	17997108
Chr05	17998025	18007124
Chr05	18010068	18011900
Chr05	18012136	18013758
Chr05	18014207	18014709
Chr05	18015187	18016279
Chr05	18016945	18021146
Chr05	18025049	18026011
Chr05	18027867	18028676
Chr05	18029114	18030299
Chr05	18031883	18047650
Chr05	18047888	18048902
Chr05	18049166	18049839
Chr05	18050661	18052416
Chr05	18052983	18054778
Chr05	18055888	18057927
Chr05	18058472	18059842
Chr05	18060852	18061379
Chr05	18061677	18063549
Chr05	18063752	18070275
Chr05	18070512	18071499
Chr05	18071782	18072360
Chr05	18073221	18074769
Chr05	18075136	18076306
Chr05	18076544	18077637
Chr05	18077851	18079203
Chr05	18089040	18097021
Chr05	18103712	18105001
Chr05	18106587	18111830
Chr05	18112031	18116774
Chr05	18117261	18117938
Chr05	18118203	18118949
Chr05	18119254	18120217
Chr05	18120483	18121932
Chr05	18122956	18123925
Chr05	18124164	18127342
Chr05	18127981	18142733
Chr05	18142937	18150712
Chr05	18151315	18153257
Chr05	18155435	18156724
Chr05	18157142	18165926
Chr05	18166750	18175986
Chr05	18176339	18179037
Chr05	18179242	18182753
Chr05	18183118	18183678
Chr05	18186025	18186761
Chr05	18187777	18192860
Chr05	18193097	18217904
Chr05	18218838	18221572
Chr05	18222144	18222884
Chr05	18224800	18225466
Chr05	18226097	18230040
Chr05	18230290	18231734
Chr05	18234390	18235122
Chr05	18235386	18235975
Chr05	18236189	18236837
Chr05	18237108	18242847
Chr05	18244589	18245452
Chr05	18245729	18253976
Chr05	18255003	18264504
Chr05	18264730	18266046
Chr05	18266745	18273163
Chr05	18274210	18275266
Chr05	18276214	18278162
Chr05	18280730	18286685
Chr05	18286926	18291504
Chr05	18291736	18292664
Chr05	18293736	18295804
Chr05	18296241	18308589
Chr05	18309440	18315163
Chr05	18315392	18324566
Chr05	18326202	18327223
Chr05	18327569	18328611
Chr05	18333858	18340871
Chr05	25108836	25122560
Chr05	25123104	25130521
Chr05	25131413	25142114
Chr05	25143353	25144509
Chr05	25144814	25148271
Chr05	25153179	25154446
Chr05	25154726	25155391
Chr05	25155604	25160542
Chr05	25161465	25162552
Chr05	25162788	25191680
Chr05	25192274	25199823
Chr05	25200074	25201417
Chr05	25202724	25203936
Chr05	25204157	25210278
Chr05	25211015	25236718
Chr05	25236987	25237664
Chr05	25238152	25241836
Chr05	25242047	25248175
Chr05	25248413	25264653
Chr05	25264872	25294508
Chr05	25294774	25315400
Chr05	25318159	25318760
Chr05	25319345	25323212
Chr05	25323605	25328537
Chr05	25328813	25335308
Chr05	25335599	25345055
Chr05	25345305	25359274
Chr05	25359539	25360819
Chr05	25361067	25362420
Chr05	25362857	25366084
Chr05	25366310	25369908
Chr05	25370182	25373727
Chr05	25376240	25382139
Chr05	25382424	25388593
Chr05	25388922	25394751
Chr05	25395996	25399848
Chr05	25400191	25402090
Chr05	25402877	25410523
Chr05	25411439	25413047
Chr05	25413392	25416139
Chr05	25416426	25453679
Chr05	25454019	25470388
Chr05	25470599	25473633
Chr05	25473961	25477545
Chr05	25478662	25479396
Chr05	25479597	25483603
Chr05	25483838	25484708
Chr05	25484933	25487895
Chr05	25488173	25491020
Chr05	25491310	25493188
Chr05	25497194	25498620
Chr05	25499190	25506091
Chr05	25506306	25513638
Chr05	25513900	25516620
Chr05	25517002	25521392
Chr05	25521599	25524658
Chr05	25524892	25530144
Chr05	25530548	25532116
Chr05	25532350	25533158
Chr05	25533363	25545836
Chr05	25546108	25558623
Chr05	25558838	25568416
Chr05	25568641	25569733
Chr05	25569973	25570801
Chr05	25571374	25577906
Chr05	25578120	25579269
Chr05	25579525	25605865
Chr05	25606109	25611056
Chr05	25611292	25630215
Chr05	25630660	25632797
Chr05	25633525	25645127
Chr05	25646477	25668194
Chr05	25668518	25673346
Chr05	25673612	25678475
Chr05	25678697	25682052
Chr05	25682396	25685009
Chr05	25685232	25695815
Chr05	25696100	25697667
Chr05	25697968	25713595
Chr05	25713855	25719106
Chr05	25719385	25734478
Chr05	25734740	25735404
Chr05	25735664	25740915
Chr05	25741193	25745512
Chr05	25745719	25752473
Chr05	25752843	25758766
Chr05	25759028	25759691
Chr05	25759951	25765214
Chr05	25765492	25771268
Chr05	25771535	25784038
Chr05	25784796	25785354
Chr05	25786358	25789015
Chr05	25789235	25797720
Chr05	25798427	25801457
Chr05	25801868	25813185
Chr05	25817339	25824390
Chr05	25824681	25839734
Chr05	25840055	25846179
Chr05	25846989	25848330
Chr05	25848561	25849717
Chr05	25850637	25854473
Chr05	25854677	25857589
Chr05	25860000	25861296
Chr05	25861499	25877581
Chr05	25878411	25883502
Chr05	25883721	25884387
Chr05	25885655	25896299
Chr05	25900278	25908635
Chr05	25908851	25947307
Chr05	25951327	25963971
Chr05	25964639	25966752
Chr05	25966979	25968978
Chr05	25969257	25985875
Chr05	25986492	25987719
Chr05	25987948	26004935
Chr05	26005270	26007481
Chr05	26007873	26016969
Chr05	26017174	26044606
Chr05	26045977	26070179
Chr05	26074189	26075778
Chr05	26075982	26077456
Chr05	26077770	26140981
Chr05	26141267	26146869
Chr06	5837171	5839295
Chr06	5839575	5877998
Chr07	24326063	24329643
Chr07	24333594	24388216
Chr07	24388549	24411978
Chr07	2550415	2565612
Chr07	2565904	2566930
Chr07	2567189	2568663
Chr07	2568886	2591165
Chr08	3465204	3489240
Chr08	3489594	3497079
Chr08	3497322	3503005
Chr08	3503303	3505984
Chr09	645676	646238
Chr09	646471	656156
Chr09	6558754	6560157
Chr09	6560564	6567832
Chr09	656378	689600
Chr09	6568772	6569347
Chr09	6570865	6571836
Chr09	6573010	6585201
Chr09	6586544	6595832
Chr09	6596871	6598001
Chr09	6598269	6600343
Chr09	6600575	6601656
Chr09	6601914	6604538
Chr09	6605505	6606103
Chr09	6606689	6617117
Chr09	6617377	6617978
Chr09	6618257	6622521
Chr09	6624093	6659803
Chr09	6660246	6661724
Chr09	6662619	6665596
Chr09	6665934	6666598
Chr09	6667122	6668176
Chr09	6668385	6678000
Chr09	6679342	6684766
Chr09	6684985	6688251
Chr09	6689723	6690837
Chr09	6691304	6693602
Chr09	6694003	6697932
Chr09	6698181	6699324
Chr09	6704042	6707515
Chr09	6709626	6710572
Chr09	6710801	6715519
Chr09	6715747	6716823
Chr09	6717294	6718636
Chr09	6719683	6727450
Chr09	6728966	6731182
Chr09	6732748	6733569
Chr09	6735348	6737411
Chr09	6740128	6741622
Chr09	6742072	6742629
Chr09	6742846	6746455
Chr09	6746830	6747740
Chr09	6748732	6749250
Chr09	6751915	6755126
Chr09	6755707	6756659
Chr09	6757004	6757728
Chr09	6758508	6759415
Chr09	6760082	6763513
Chr09	6765753	6774960
Chr09	6776030	6780704
Chr09	6780987	6784628
Chr09	6784964	6785518
Chr09	6785912	6791246
Chr09	6791453	6795132
Chr09	6795909	6797764
Chr09	6798296	6801741
Chr09	6802140	6803879
Chr09	6804326	6804849
Chr09	6805217	6807796
Chr09	6808026	6810102
Chr09	6810970	6814069
Chr09	6815141	6816921
Chr09	6817630	6824957
Chr09	6825181	6841746
Chr09	6842739	6843527
Chr09	6843816	6858437
Chr09	6858833	6864279
Chr09	6864978	6869937
Chr09	6870196	6874381
Chr09	6880009	6882863
Chr09	6883091	6885272
Chr09	6885532	6886318
Chr09	6889523	6894346
Chr09	6896533	6898800
Chr09	689833	698949
Chr09	6899122	6900865
Chr09	6901825	6902403
Chr09	6902649	6904867
Chr09	6905448	6906400
Chr09	6906707	6908585
Chr09	6908787	6909442
Chr09	6909667	6918274
Chr09	6919220	6921078
Chr09	6921489	6924225
Chr09	6927568	6932880
Chr09	6935603	6936309
Chr09	6936526	6949755
Chr09	6949959	6950971
Chr09	6951755	6953007
Chr09	6953349	6954136
Chr09	6956346	6957895
Chr09	6958178	6958725
Chr09	6958991	6961452
Chr09	6961702	6964069
Chr09	6964331	6964915
Chr09	6965215	6965888
Chr09	6967085	6968354
Chr09	6968717	6969627
Chr09	6970471	6975183
Chr09	6976043	6977345
Chr09	6977607	6978533
Chr09	6978740	6982878
Chr09	6983080	6985805
Chr09	6986066	6989535
Chr09	6989872	6993704
Chr09	699225	705780
Chr09	6994697	6996713
Chr09	6997093	6998768
Chr09	6999237	7001671
Chr09	7001882	7018640
Chr09	7021620	7022905
Chr09	7023113	7025843
Chr09	7029850	7031031
Chr09	7032732	7035130
Chr09	7035722	7038220
Chr09	7039049	7044998
Chr09	7045617	7049005
Chr09	7049220	7053089
Chr09	7053474	7056168
Chr09	7056378	7057541
Chr09	7057772	7061062
Chr09	7061863	7064618
Chr09	7067189	7068787
Chr09	7069530	7073760
Chr09	7074001	7081998
Chr09	7082637	7083728
Chr09	7084475	7094423
Chr09	7097046	7098181
Chr09	709754	713144
Chr09	7099022	7100384
Chr09	7100619	7102533
Chr09	7102754	7103719
Chr09	7103995	7105616
Chr09	7105895	7106838
Chr09	7107154	7114004
Chr09	7114238	7115679
Chr09	7117904	7120484
Chr09	7121873	7124468
Chr09	7124678	7125838
Chr09	7126095	7131847
Chr09	7132209	7132723
Chr09	7133781	7136120
Chr09	7137142	7142195
Chr09	7143048	7145277
Chr09	7146193	7146825
Chr09	7148299	7148955
Chr09	7149631	7151239
Chr09	7154883	7156501
Chr09	7157566	7159139
Chr09	7163558	7175283
Chr09	717167	745707
Chr09	7175506	7176652
Chr09	7177294	7183832
Chr09	7184068	7184660
Chr09	7185859	7191963
Chr09	7192268	7193263
Chr09	7194009	7195344
Chr09	7196595	7210329
Chr09	7212093	7215604
Chr09	7216603	7220548
Chr09	7222904	7234975
Chr09	7236054	7240122
Chr09	7242855	7244767
Chr09	7245172	7255394
Chr09	7255954	7259239
Chr09	7259877	7260629
Chr09	7260981	7262340
Chr09	7263178	7264708
Chr09	7267872	7270922
Chr09	7272747	7274819
Chr09	7276268	7279545
Chr09	7279809	7280648
Chr09	7284006	7285188
Chr09	7286810	7289297
Chr09	7289922	7294172
Chr09	7294464	7307421
Chr09	7308039	7308947
Chr09	7309222	7314787
Chr09	7316065	7317015
Chr09	7317252	7321918
Chr09	7322162	7327517
Chr09	7328469	7329218
Chr09	7330516	7332218
Chr09	7332441	7334319
Chr09	7334611	7337158
Chr09	7341229	7347409
Chr09	7347705	7349073
Chr09	7349352	7351722
Chr09	7351980	7352857
Chr09	7354021	7354992
Chr09	7355334	7356337
Chr09	7358888	7359823
Chr09	7361709	7363112
Chr09	7369502	7370363
Chr09	7370685	7371338
Chr09	7371630	7376197
Chr09	7381543	7382281
Chr09	7382497	7383156
Chr09	7383603	7386945
Chr09	7387274	7387992
Chr09	7388240	7390299
Chr09	7390530	7394403
Chr09	7395008	7412910
Chr09	7413130	7413861
Chr09	7415390	7420907
Chr09	7425420	7427011
Chr09	7427279	7435252
Chr09	7435489	7446770
Chr09	7447015	7449804
Chr09	7450145	7455677
Chr09	7455928	7461595
Chr09	7461847	7462734
Chr09	7463655	7464733
Chr09	7465061	7469511
Chr09	7472725	7474817
Chr09	7475809	7478463
Chr09	7479092	7483091
Chr09	7484062	7492313
Chr09	7497498	7508557
Chr09	7508811	7521016
Chr09	7521239	7524388
Chr09	7525848	7530658
Chr09	7531312	7534720
Chr09	7534955	7537338
Chr09	7537702	7552708
Chr09	7553209	7557231
Chr09	7558117	7564749
Chr09	7570637	7574365
Chr09	7574664	7583982
Chr09	757624	770721
Chr09	7584240	7590563
Chr09	7591511	7596273
Chr09	7596525	7597791
Chr09	771357	771952
Chr09	772271	815779
Chr11	6635285	6637349
Chr11	6639221	6642253
Chr11	6643019	6646169
Chr11	6646377	6658113
Chr11	6658344	6659700
Chr11	6659979	6660941
Chr11	6662019	6664202
Chr11	6665335	6687906
Chr11	6689324	6691123
Chr11	6692417	6693568
Chr11	6694152	6697240
Chr11	6697442	6698981
Chr11	6702006	6702692
Chr11	6703682	6706085
Chr11	6706551	6716272
Chr11	6717931	6721628
Chr11	6721957	6724518
Chr11	6729230	6730344
Chr11	6730748	6750430
Chr11	6750736	6752887
Chr11	6753242	6757914
Chr11	6758586	6765161
Chr11	6765404	6767370
Chr11	6767574	6768194
Chr11	6768444	6769290
Chr11	6770338	6771013
Chr11	6771614	6772700
Chr11	6775891	6786596
Chr11	6786849	6787963
Chr11	6791153	6803621
Chr11	6803864	6807435
Chr11	6808316	6809155
Chr11	6809492	6817257
Chr11	6817493	6819152
Chr11	6819371	6820021
Chr11	6820242	6820885
Chr11	6821125	6827814
Chr11	6828071	6832150
Chr11	6833333	6834629
Chr11	6835370	6844066
Chr11	6844283	6845897
Chr11	6846381	6848456
Chr11	6848671	6849325
Chr11	6849753	6853557
Chr11	6853770	6855665
Chr11	6856812	6857488
Chr11	6858238	6859051
Chr11	6861287	6870811
Chr11	6871033	6875093
Chr11	6879725	6880805
Chr11	6881690	6890079
Chr11	6890381	6891389
Chr11	6892026	6893129
Chr11	6893559	6895150
Chr11	6896770	6900015
Chr11	6900296	6906823
Chr11	6907099	6907700
Chr11	6908993	6913445
Chr11	6914231	6915122
Chr11	6915605	6916631
Chr11	6917623	6923493
Chr11	6924102	6927492
Chr11	6928026	6931349
Chr11	6931558	6932717
Chr11	6939649	6940584
Chr11	6941352	6944979
Chr11	6945268	6948966
Chr11	6949215	6952013
Chr11	6952583	6961164
Chr11	6962224	6963200
Chr11	6964074	6966607
Chr11	6967114	6978670
Chr11	6978888	6979603
Chr11	6980468	6985494
Chr11	6988895	6990209
Chr11	6990465	6990974
Chr11	6991615	6992555
Chr11	6993007	6997569
Chr11	6998021	6999037
Chr11	6999726	7003060
Chr11	7003695	7004985
Chr11	7014920	7021727
Chr11	7021966	7028406
Chr11	7028738	7031991
Chr11	7037672	7038490
Chr11	7038751	7039484
Chr11	7042581	7044122
Chr11	7045447	7047318
Chr11	7047715	7049494
Chr11	7049896	7070303
Chr11	7070943	7071666
Chr11	7071870	7075185
Chr11	7075451	7077732
Chr11	7077954	7089457
Chr11	7089791	7101629
Chr11	7102209	7107716
Chr11	7108001	7109417
Chr11	7109670	7113398
Chr11	7113604	7123672
Chr11	7124054	7126172
Chr11	7126734	7129770
Chr11	7130377	7134098
Chr11	7134373	7136853
Chr11	7138171	7138933
Chr11	7143252	7144410
Chr11	7144621	7147140
Chr11	7149261	7157282
Chr11	7157626	7159198
Chr11	7159560	7161429
Chr11	7161662	7166915
Chr11	7167196	7171064
Chr11	7172225	7173334
Chr11	7173572	7175286
Chr11	7175603	7181357
Chr11	7181585	7183391
Chr11	7184154	7189250
Chr11	7189907	7191822
Chr11	7192668	7193696
Chr11	7193984	7201818
Chr11	7205089	7206109
Chr11	7206350	7208011
Chr11	7208541	7210688
Chr11	7211099	7214573
Chr11	7216074	7216707
Chr11	7216996	7221224
Chr11	7231792	7232959
Chr11	7233166	7234674
Chr11	7235092	7238314
Chr11	7240547	7241131
Chr11	7242775	7243447
Chr11	7244516	7246678
Chr11	7247463	7253589
Chr11	7254038	7268894
Chr11	7269542	7272260
Chr11	7272617	7277848
Chr11	7278297	7283590
Chr11	7283969	7286264
Chr11	7286816	7288233
Chr11	7288669	7296822
Chr11	7297112	7300742
Chr11	7301035	7303425
Chr11	7304253	7305397
Chr11	7305611	7308403
Chr11	7309878	7310382
Chr11	7310656	7312592
Chr11	7312824	7318110
Chr11	7318573	7319896
Chr11	7320161	7321411
Chr11	7322392	7325790
Chr11	7326003	7340377
Chr11	7341608	7344516
Chr11	7346037	7348626
Chr11	7348951	7349538
Chr11	7350285	7358451
Chr11	7358780	7377279
Chr11	7377538	7380811
Chr11	7381051	7381574
Chr11	7383061	7387129
Chr11	7387333	7389124
Chr11	7395436	7396244
Chr11	7398673	7414321
Chr11	7418227	7418764
Chr11	7420301	7426163
Chr11	7426974	7435555
Chr11	7435980	7436597
Chr11	7436834	7444838
Chr11	7445043	7450886
Chr11	7453937	7454910
Chr11	7455633	7471970
Chr11	7475366	7479214
Chr11	7480053	7481817
Chr11	7482057	7483293
Chr11	7486522	7489314
Chr11	7490127	7493792
Chr11	7497115	7503513
Chr11	7503723	7506734
Chr11	7508559	7511914
Chr11	7512230	7513261
Chr11	7513699	7519486
Chr11	7523385	7529234
Chr11	7529436	7530634
Chr11	7530844	7531720
Chr11	7532277	7538956
Chr11	7539366	7546426
Chr11	7546646	7555976
Chr11	7556205	7560188
Chr11	7563335	7572983
Chr11	7573428	7590621
Chr11	7591118	7591904
Chr11	7592160	7595135
Chr11	7596690	7598096
Chr11	7598646	7601430
